# Renewable energy caves: water replenishment holes in offshore monopiles create novel marine habitats

**DOI:** 10.64898/2026.06.03.729839

**Authors:** Leandra M. Kornau, Birte Leutelt, Christiaan J. van Sluis, Niek Bruinsma, Marjolijn D. Mascini, Renate A. Olie, Frank A.G. Jacobs, Sytske van den Akker, Eva de Haan, Eline van Onselen, Natalia Strigin, Reindert Nijland, Joop W.P. Coolen

**Author notes:** Corresponding author: LM Kornau. Author contributed equally (Birte Leutelt, Christiaan J. van Sluis).

## Abstract

The expansion of offshore renewable energy introduces artificial hard substrate, but the ecological effects may change depending on design features. For example, water replenishment holes, implemented for internal water refreshment and corrosion control, also allow colonisation of previously inaccessible monopile interiors, creating a novel semi-enclosed habitat. This study compared epifaunal communities on the interior and exterior walls of four water replenishment hole-equipped monopiles in the southern North Sea and modelled internal water quality to better understand factors shaping these communities. Vertical video transects were used to quantify percentage cover along depth gradients, while a coupled hydrodynamic-water quality model predicted vertical patterns in dissolved oxygen and particulate organic carbon over one year. Monopile interiors function as semi-enclosed, cave-like habitats with distinct environmental conditions, including darkness, restricted water flow, and vertical gradients in dissolved oxygen and particulate organic carbon. Compared to the external cover, interior communities showed reduced dominance of typical North Sea hard-substrate taxa and increased heterogeneity, with higher contributions of sponges, calcareous tube worms, and brittle stars, resembling communities reported from marine cave environments. Overall epifaunal cover was lower on the interior walls and broadly reflected vertical patterns in water quality. Organic matter accumulated on the interior seafloor, with indications of microbial mat formation. These findings suggest that the internal environmental conditions influence community development. Water replenishment hole design may therefore shape community composition inside monopiles, with implications for possible use as nature-inclusive design and environmental management.

**Graphical abstract:** 
