## Supplementary Data 4 for "Renewable energy caves: water replenishment holes in offshore monopiles create novel marine habitats"

variable	species	hurdbet	Estimate	Std. Error	z value	Pr(>|z|)
AOI_area:Actiniaria	Actiniaria	beta	-0.327615583	0.041151106	-7.961282497	1.70265E-15
AOI_area:H01_Actiniaria	Actiniaria	hurdle	0.533269955	0.127508692	4.182224348	2.88671E-05
AOI_area:Actinothoe sphyrodeta	Actinothoe sphyrodeta	beta	-0.216585789	0.085781311	-2.524859859	0.011574444
AOI_area:H01_Actinothoe sphyrodeta	Actinothoe sphyrodeta	hurdle	0.406095277	0.163358181	2.485919427	0.012921722
AOI_area:Amphipoda	Amphipoda	beta	0.076950236	0.046835799	1.642979036	0.100387271
AOI_area:H01_Amphipoda	Amphipoda	hurdle	1.13124854	0.255082541	4.434833277	9.21436E-06
AOI_area:Ascidiidae (colonial)	Ascidiidae (colonial)	beta	-0.125968048	0.074563935	-1.689396464	0.091143478
AOI_area:H01_Ascidiidae (colonial)	Ascidiidae (colonial)	hurdle	0.258764969	0.168715582	1.533734855	0.125094895
AOI_area:Crepidula fornicata	Crepidula fornicata	beta	-0.403553335	0.05828194	-6.924157612	4.38577E-12
AOI_area:H01_Crepidula fornicata	Crepidula fornicata	hurdle	0.7524736	0.145672358	5.165520835	2.3977E-07
AOI_area:Cylista elegans	Cylista elegans	beta	-0.495065327	0.085901165	-5.763196869	8.25354E-09
AOI_area:H01_Cylista elegans	Cylista elegans	hurdle	0.085731275	0.141539525	0.605705542	0.544710303
AOI_area:Cylista sp.	Cylista sp.	beta	-0.501641655	0.065571047	-7.650352966	2.00428E-14
AOI_area:H01_Cylista sp.	Cylista sp.	hurdle	0.44294189	0.143165963	3.093905002	0.001975407
AOI_area:Cylista troglodytes	Cylista troglodytes	beta	-0.510473781	0.076255706	-6.694237185	2.168E-11
AOI_area:H01_Cylista troglodytes	Cylista troglodytes	hurdle	0.48273816	0.184997004	2.609437722	0.009069115
AOI_area:Hydrozoa/Bryozoa	Hydrozoa/Bryozoa	beta	-0.937791442	0.205541335	-4.562544268	5.05374E-06
AOI_area:H01_Hydrozoa/Bryozoa	Hydrozoa/Bryozoa	hurdle	-0.758468461	0.253862923	-2.98770869	0.002810773
AOI_area:Magallana gigas	Magallana gigas	beta	-0.817572872	0.160283206	-5.100801853	3.38218E-07
AOI_area:H01_Magallana gigas	Magallana gigas	hurdle	0.572509162	0.297624241	1.923597218	0.05440509
AOI_area:Metridium senile	Metridium senile	beta	-0.024112394	0.051976575	-0.463908879	0.642713031
AOI_area:H01_Metridium senile	Metridium senile	hurdle	0.763484462	0.144770643	5.273751967	1.33663E-07
AOI_area:Mytilus edulis	Mytilus edulis	beta	-0.082376441	0.149003346	-0.552849608	0.580366396
AOI_area:H01_Mytilus edulis	Mytilus edulis	hurdle	-0.104377438	0.21770772	-0.479438385	0.631626792
AOI_area:Necora puber	Necora puber	beta	-0.45290439	0.062882617	-7.202378224	5.91713E-13
AOI_area:H01_Necora puber	Necora puber	hurdle	0.03846683	0.152969467	0.251467369	0.801452787
AOI_area:Ophiothrix fragilis	Ophiothrix fragilis	beta	-0.170796789	0.104014655	-1.642045426	0.10058059
AOI_area:H01_Ophiothrix fragilis	Ophiothrix fragilis	hurdle	-0.206152182	0.17396942	-1.184990914	0.236021039
AOI_area:Porifera	Porifera	beta	-0.403621475	0.086910888	-4.644084128	3.41588E-06
AOI_area:H01_Porifera	Porifera	hurdle	0.019660584	0.144893466	0.135689929	0.89206641
AOI_area:Sagartia undata	Sagartia undata	beta	-0.551978892	0.074279294	-7.431127302	1.07676E-13
AOI_area:H01_Sagartia undata	Sagartia undata	hurdle	0.27709842	0.143066129	1.936855514	0.052763008
AOI_area:Serpulidae	Serpulidae	beta	-0.269297173	0.059292089	-4.541873582	5.57565E-06
AOI_area:H01_Serpulidae	Serpulidae	hurdle	0.360738819	0.141614398	2.547331506	0.010855026
AOI_area:unsettled area	unsettled area	beta	0.015132185	0.050849478	0.297587821	0.766017771
AOI_area:H01_unsettled area	unsettled area	hurdle	0.807366064	0.159690094	5.055830605	4.28522E-07
AOI_area:Urticina sp.	Urticina sp.	beta	-0.377076201	0.067887771	-5.554405366	2.78558E-08
AOI_area:H01_Urticina sp.	Urticina sp.	hurdle	0.254267006	0.129155422	1.968690139	0.048988684
depth:inside_outsidein:Actiniaria	Actiniaria	beta	-0.037933377	0.091518175	-0.414490099	0.678515217
depth:inside_outsideout:Actiniaria	Actiniaria	beta	0.151781562	0.146271599	1.037669397	0.299423997
depth:inside_outsidein:H01_Actiniaria	Actiniaria	hurdle	-0.41292689	0.278146632	-1.484565486	0.137658964
depth:inside_outsideout:H01_Actiniaria	Actiniaria	hurdle	0.068911944	0.463803049	0.148580188	0.881884907
depth:inside_outsidein:Actinothoe sphyrodeta	Actinothoe sphyrodeta	beta	12.95816671	33.77264776	0.383688208	0.701209553
depth:inside_outsideout:Actinothoe sphyrodeta	Actinothoe sphyrodeta	beta	0.137198309	0.207986104	0.659651326	0.509477609
depth:inside_outsidein:H01_Actinothoe sphyrodeta	Actinothoe sphyrodeta	hurdle	-9.966825129	25.52158492	-0.39052532	0.696148136
depth:inside_outsideout:H01_Actinothoe sphyrodeta	Actinothoe sphyrodeta	hurdle	-0.04888984	0.433324241	-0.112825075	0.910169239
depth:inside_outsidein:Amphipoda	Amphipoda	beta	0.236797028	0.122160081	1.938415778	0.052572517
depth:inside_outsideout:Amphipoda	Amphipoda	beta	-0.164734397	0.159237636	-1.034519231	0.300893491
depth:inside_outsidein:H01_Amphipoda	Amphipoda	hurdle	0.233406504	0.373610175	0.624732727	0.53214649
depth:inside_outsideout:H01_Amphipoda	Amphipoda	hurdle	8.895978964	7.208746987	1.234053433	0.217182994
depth:inside_outsidein:Ascidiidae (colonial)	Ascidiidae (colonial)	beta	-0.680119966	0.16959446	-4.010272316	6.06488E-05
depth:inside_outsideout:Ascidiidae (colonial)	Ascidiidae (colonial)	beta	0.867357031	0.292855909	2.961719418	0.003059264
depth:inside_outsidein:H01_Ascidiidae (colonial)	Ascidiidae (colonial)	hurdle	-0.388961824	0.42345108	-0.918551971	0.358329964
depth:inside_outsideout:H01_Ascidiidae (colonial)	Ascidiidae (colonial)	hurdle	2.268541877	0.646175275	3.510722188	0.000446891
depth:inside_outsidein:Crepidula fornicata	Crepidula fornicata	beta	-0.002086502	0.133631822	-0.015613812	0.987542486
depth:inside_outsideout:Crepidula fornicata	Crepidula fornicata	beta	0.249413919	0.169145233	1.474554823	0.140332268
depth:inside_outsidein:H01_Crepidula fornicata	Crepidula fornicata	hurdle	0.1304735	0.40707842	0.320511953	0.748580271
depth:inside_outsideout:H01_Crepidula fornicata	Crepidula fornicata	hurdle	0.988244394	0.492059823	2.008382616	0.044602649
depth:inside_outsidein:Cylista elegans	Cylista elegans	beta	-0.08600414	0.143526635	-0.599220767	0.549025676
depth:inside_outsideout:Cylista elegans	Cylista elegans	beta	0.071847597	0.308853219	0.232626997	0.816051062
depth:inside_outsidein:H01_Cylista elegans	Cylista elegans	hurdle	-0.659871357	0.359954244	-1.83320899	0.066771497
depth:inside_outsideout:H01_Cylista elegans	Cylista elegans	hurdle	0.13722544	0.530523804	0.258660288	0.795897362
depth:inside_outsidein:Cylista sp.	Cylista sp.	beta	0.093411167	0.120344695	0.776196802	0.437632794
depth:inside_outsideout:Cylista sp.	Cylista sp.	beta	0.206775713	0.258388027	0.800252689	0.423564408
depth:inside_outsidein:H01_Cylista sp.	Cylista sp.	hurdle	-0.095634266	0.394187333	-0.24261121	0.808306597
depth:inside_outsideout:H01_Cylista sp.	Cylista sp.	hurdle	0.332544533	0.541624941	0.613975664	0.539231409
depth:inside_outsidein:Cylista troglodytes	Cylista troglodytes	beta	0.2820733	0.155671245	1.811980754	0.06998917
depth:inside_outsideout:Cylista troglodytes	Cylista troglodytes	beta	0.131311467	0.503291126	0.260905587	0.794165316
depth:inside_outsidein:H01_Cylista troglodytes	Cylista troglodytes	hurdle	0.854926503	0.494188085	1.729961787	0.083637103
depth:inside_outsideout:H01_Cylista troglodytes	Cylista troglodytes	hurdle	0.831945727	0.98520007	0.84444343	0.398421662
depth:inside_outsidein:Hydrozoa/Bryozoa	Hydrozoa/Bryozoa	beta	0.078449882	0.454297092	0.172684096	0.862899746
depth:inside_outsideout:Hydrozoa/Bryozoa	Hydrozoa/Bryozoa	beta	-0.613194387	0.59827319	-1.024940442	0.305391291
depth:inside_outsidein:H01_Hydrozoa/Bryozoa	Hydrozoa/Bryozoa	hurdle	-2.056012623	0.68841996	-2.986567419	0.002821286
depth:inside_outsideout:H01_Hydrozoa/Bryozoa	Hydrozoa/Bryozoa	hurdle	2.00359356	0.832235188	2.407484793	0.016062831
depth:inside_outsidein:Magallana gigas	Magallana gigas	beta	1.913553375	0.526962014	3.631292817	0.000282005
depth:inside_outsideout:Magallana gigas	Magallana gigas	beta	4.759341721	135.8927151	0.035022788	0.97206157
depth:inside_outsidein:H01_Magallana gigas	Magallana gigas	hurdle	0.250528133	1.066724699	0.234857347	0.814319456
depth:inside_outsideout:H01_Magallana gigas	Magallana gigas	hurdle	-34.11760262	132.6983196	-0.257106516	0.797096548
depth:inside_outsidein:Metridium senile	Metridium senile	beta	-0.663692129	0.160652311	-4.131232998	3.60823E-05
depth:inside_outsideout:Metridium senile	Metridium senile	beta	0.359744018	0.151632753	2.372469079	0.017669642
depth:inside_outsidein:H01_Metridium senile	Metridium senile	hurdle	-1.182990615	0.314267163	-3.764283244	0.000167027
depth:inside_outsideout:H01_Metridium senile	Metridium senile	hurdle	1.151173135	0.665181274	1.730615669	0.083520335
depth:inside_outsidein:Mytilus edulis	Mytilus edulis	beta	3.358112238	2.040772265	1.645510523	0.099864574
depth:inside_outsideout:Mytilus edulis	Mytilus edulis	beta	-2.4997056	0.652203107	-3.832710354	0.000126739
depth:inside_outsidein:H01_Mytilus edulis	Mytilus edulis	hurdle	-33.02545589	190.0601158	-0.17376321	0.862051558
depth:inside_outsideout:H01_Mytilus edulis	Mytilus edulis	hurdle	-1.58122354	0.740704563	-2.134756041	0.032780943
depth:inside_outsidein:Necora puber	Necora puber	beta	-0.167689237	0.159771309	-1.049557885	0.293921429
depth:inside_outsideout:Necora puber	Necora puber	beta	0.024711486	0.221451708	0.111588601	0.911149611
depth:inside_outsidein:H01_Necora puber	Necora puber	hurdle	0.271206918	0.404729167	0.670094819	0.502797348
depth:inside_outsideout:H01_Necora puber	Necora puber	hurdle	-0.208718245	0.542947257	-0.384417164	0.700669281
depth:inside_outsidein:Ophiothrix fragilis	Ophiothrix fragilis	beta	0.197455856	0.17610681	1.121227827	0.262190898
depth:inside_outsideout:Ophiothrix fragilis	Ophiothrix fragilis	beta	0	6.18654E-07	0	1
depth:inside_outsidein:H01_Ophiothrix fragilis	Ophiothrix fragilis	hurdle	1.022829509	0.320275587	3.193591863	0.001405146
depth:inside_outsideout:H01_Ophiothrix fragilis	Ophiothrix fragilis	hurdle	-0.01871112	3273.852133	-5.71532E-06	0.99999544
depth:inside_outsidein:Porifera	Porifera	beta	-0.026522779	0.149595309	-0.17729686	0.859275217
depth:inside_outsideout:Porifera	Porifera	beta	-0.116875306	0.517604287	-0.225800499	0.821356589
depth:inside_outsidein:H01_Porifera	Porifera	hurdle	0.008923331	0.306886689	0.029076956	0.976803214
depth:inside_outsideout:H01_Porifera	Porifera	hurdle	1.128871029	0.758355757	1.488577121	0.13659876
depth:inside_outsidein:Sagartia undata	Sagartia undata	beta	0.01537754	0.108038572	0.142333798	0.886816351
depth:inside_outsideout:Sagartia undata	Sagartia undata	beta	-0.37740974	0.382597567	-0.98644051	0.323916994
depth:inside_outsidein:H01_Sagartia undata	Sagartia undata	hurdle	0.386527813	0.324112028	1.192574724	0.23303597
depth:inside_outsideout:H01_Sagartia undata	Sagartia undata	hurdle	-0.819809516	0.725682691	-1.129707965	0.2585993
depth:inside_outsidein:Serpulidae	Serpulidae	beta	-0.052499849	0.100788734	-0.520890058	0.602443361
depth:inside_outsideout:Serpulidae	Serpulidae	beta	-0.227585222	0.424149147	-0.536568854	0.591565463
depth:inside_outsidein:H01_Serpulidae	Serpulidae	hurdle	0.510999442	0.315804054	1.618090188	0.105643163
depth:inside_outsideout:H01_Serpulidae	Serpulidae	hurdle	-0.291776833	0.591095937	-0.493620095	0.621574506
depth:inside_outsidein:unsettled area	unsettled area	beta	0.263605391	0.113320026	2.326203067	0.02000772
depth:inside_outsideout:unsettled area	unsettled area	beta	0.12100336	0.259729625	0.465882012	0.641299958
depth:inside_outsidein:H01_unsettled area	unsettled area	hurdle	0.693611985	0.35345976	1.962350637	0.049721676
depth:inside_outsideout:H01_unsettled area	unsettled area	hurdle	-0.724081495	0.461110033	-1.570300891	0.116345127
depth:inside_outsidein:Urticina sp.	Urticina sp.	beta	0.116595845	0.181145196	0.643659604	0.51979619
depth:inside_outsideout:Urticina sp.	Urticina sp.	beta	-0.270023942	0.247982806	-1.088881711	0.276206052
depth:inside_outsidein:H01_Urticina sp.	Urticina sp.	hurdle	0.371372932	0.399278845	0.930109211	0.352314542
depth:inside_outsideout:H01_Urticina sp.	Urticina sp.	hurdle	-0.172140485	0.438134731	-0.39289395	0.69439781
I(depth^2):inside_outsidein:Actiniaria	Actiniaria	beta	-0.017364782	0.040028729	-0.433807968	0.664427895
I(depth^2):inside_outsideout:Actiniaria	Actiniaria	beta	-0.127335826	0.0652958	-1.950138088	0.051159663
I(depth^2):inside_outsidein:H01_Actiniaria	Actiniaria	hurdle	0.038835586	0.128833764	0.301439508	0.763079371
I(depth^2):inside_outsideout:H01_Actiniaria	Actiniaria	hurdle	-0.070740807	0.230328469	-0.307130106	0.758744343
I(depth^2):inside_outsidein:Actinothoe sphyrodeta	Actinothoe sphyrodeta	beta	12.38621424	27.50817608	0.450273919	0.652512943
I(depth^2):inside_outsideout:Actinothoe sphyrodeta	Actinothoe sphyrodeta	beta	-0.015845016	0.11053328	-0.143350641	0.886013263
I(depth^2):inside_outsidein:H01_Actinothoe sphyrodeta	Actinothoe sphyrodeta	hurdle	-2.652840884	22.28537113	-0.119039565	0.90524401
I(depth^2):inside_outsideout:H01_Actinothoe sphyrodeta	Actinothoe sphyrodeta	hurdle	-0.727063398	0.220860677	-3.291954946	0.000994935
I(depth^2):inside_outsidein:Amphipoda	Amphipoda	beta	0.259331011	0.055051145	4.710728766	2.46833E-06
I(depth^2):inside_outsideout:Amphipoda	Amphipoda	beta	-0.15055269	0.075223038	-2.0014173	0.045347438
I(depth^2):inside_outsidein:H01_Amphipoda	Amphipoda	hurdle	0.534809793	0.207513742	2.577225908	0.009959683
I(depth^2):inside_outsideout:H01_Amphipoda	Amphipoda	hurdle	-0.54775058	5.250702783	-0.104319479	0.91691582
I(depth^2):inside_outsidein:Ascidiidae (colonial)	Ascidiidae (colonial)	beta	-0.168889538	0.083068478	-2.033136305	0.042038754
I(depth^2):inside_outsideout:Ascidiidae (colonial)	Ascidiidae (colonial)	beta	-0.333024814	0.144513943	-2.304447629	0.021197529
I(depth^2):inside_outsidein:H01_Ascidiidae (colonial)	Ascidiidae (colonial)	hurdle	-0.61844724	0.183665874	-3.367240881	0.000759243
I(depth^2):inside_outsideout:H01_Ascidiidae (colonial)	Ascidiidae (colonial)	hurdle	-1.086069064	0.312767936	-3.472443747	0.000515743
I(depth^2):inside_outsidein:Crepidula fornicata	Crepidula fornicata	beta	-0.026940023	0.072492273	-0.371626132	0.71017123
I(depth^2):inside_outsideout:Crepidula fornicata	Crepidula fornicata	beta	0.192332994	0.123819656	1.553331683	0.120343915
I(depth^2):inside_outsidein:H01_Crepidula fornicata	Crepidula fornicata	hurdle	0.381577214	0.171375522	2.226556102	0.025976956
I(depth^2):inside_outsideout:H01_Crepidula fornicata	Crepidula fornicata	hurdle	-0.772161816	0.276316847	-2.794479689	0.005198331
I(depth^2):inside_outsidein:Cylista elegans	Cylista elegans	beta	0.017846978	0.075154743	0.237469749	0.812292385
I(depth^2):inside_outsideout:Cylista elegans	Cylista elegans	beta	-0.15404437	0.194951181	-0.790168949	0.429429107
I(depth^2):inside_outsidein:H01_Cylista elegans	Cylista elegans	hurdle	0.440633824	0.151605739	2.906445538	0.003655605
I(depth^2):inside_outsideout:H01_Cylista elegans	Cylista elegans	hurdle	-0.827510437	0.297140998	-2.784908318	0.005354286
I(depth^2):inside_outsidein:Cylista sp.	Cylista sp.	beta	0.176277645	0.060807237	2.898958322	0.003744047
I(depth^2):inside_outsideout:Cylista sp.	Cylista sp.	beta	-0.15007039	0.11240844	-1.335045567	0.181861433
I(depth^2):inside_outsidein:H01_Cylista sp.	Cylista sp.	hurdle	0.226339789	0.172492356	1.312172865	0.189461815
I(depth^2):inside_outsideout:H01_Cylista sp.	Cylista sp.	hurdle	-0.108616315	0.257217404	-0.422274361	0.67282477
I(depth^2):inside_outsidein:Cylista troglodytes	Cylista troglodytes	beta	-0.209644948	0.086467967	-2.424538869	0.015327842
I(depth^2):inside_outsideout:Cylista troglodytes	Cylista troglodytes	beta	-0.63856395	1.325038401	-0.481921089	0.629862004
I(depth^2):inside_outsidein:H01_Cylista troglodytes	Cylista troglodytes	hurdle	0.309864557	0.214778277	1.442718327	0.149099834
I(depth^2):inside_outsideout:H01_Cylista troglodytes	Cylista troglodytes	hurdle	-2.330738585	1.337020024	-1.743233865	0.081292772
I(depth^2):inside_outsidein:Hydrozoa/Bryozoa	Hydrozoa/Bryozoa	beta	-0.06158256	0.19376068	-0.317827954	0.750615445
I(depth^2):inside_outsideout:Hydrozoa/Bryozoa	Hydrozoa/Bryozoa	beta	0.205985531	0.249443838	0.825779191	0.408929361
I(depth^2):inside_outsidein:H01_Hydrozoa/Bryozoa	Hydrozoa/Bryozoa	hurdle	-1.47968984	0.519961513	-2.845768008	0.004430446
I(depth^2):inside_outsideout:H01_Hydrozoa/Bryozoa	Hydrozoa/Bryozoa	hurdle	0.055816591	0.372905556	0.149680235	0.881016903
I(depth^2):inside_outsidein:Magallana gigas	Magallana gigas	beta	-0.908737192	0.607937212	-1.494787906	0.134969804
I(depth^2):inside_outsideout:Magallana gigas	Magallana gigas	beta	15.02222102	102.0386237	0.147220929	0.882957641
I(depth^2):inside_outsidein:H01_Magallana gigas	Magallana gigas	hurdle	-1.641628426	1.255643799	-1.307399779	0.191076972
I(depth^2):inside_outsideout:H01_Magallana gigas	Magallana gigas	hurdle	-6.512396148	100.778467	-0.064620909	0.948475837
I(depth^2):inside_outsidein:Metridium senile	Metridium senile	beta	0.175490528	0.093457815	1.877751232	0.060415205
I(depth^2):inside_outsideout:Metridium senile	Metridium senile	beta	-0.15663323	0.099058228	-1.581223822	0.11382687
I(depth^2):inside_outsidein:H01_Metridium senile	Metridium senile	hurdle	0.018534917	0.142669473	0.129915086	0.896633608
I(depth^2):inside_outsideout:H01_Metridium senile	Metridium senile	hurdle	-1.346708621	0.344806546	-3.905693312	9.39556E-05
I(depth^2):inside_outsidein:Mytilus edulis	Mytilus edulis	beta	31.93096809	8.746494562	3.650716051	0.00026151
I(depth^2):inside_outsideout:Mytilus edulis	Mytilus edulis	beta	0.138462614	0.525474236	0.263500291	0.792164999
I(depth^2):inside_outsidein:H01_Mytilus edulis	Mytilus edulis	hurdle	-8.188565037	137.0888395	-0.059731814	0.952369233
I(depth^2):inside_outsideout:H01_Mytilus edulis	Mytilus edulis	hurdle	0.624530265	0.445805217	1.400903896	0.161242814
I(depth^2):inside_outsidein:Necora puber	Necora puber	beta	0.012658729	0.066445866	0.190511908	0.848908013
I(depth^2):inside_outsideout:Necora puber	Necora puber	beta	0.043493368	0.125665389	0.346104593	0.729264112
I(depth^2):inside_outsidein:H01_Necora puber	Necora puber	hurdle	-0.170247396	0.220628193	-0.771648415	0.440322691
I(depth^2):inside_outsideout:H01_Necora puber	Necora puber	hurdle	-0.345604702	0.276830881	-1.248432621	0.211872669
I(depth^2):inside_outsidein:Ophiothrix fragilis	Ophiothrix fragilis	beta	-0.077476318	0.1207929	-0.64139795	0.521264164
I(depth^2):inside_outsideout:Ophiothrix fragilis	Ophiothrix fragilis	beta	0	1.72458E-06	0	1
I(depth^2):inside_outsidein:H01_Ophiothrix fragilis	Ophiothrix fragilis	hurdle	-0.327465031	0.164701651	-1.988231627	0.046786079
I(depth^2):inside_outsideout:H01_Ophiothrix fragilis	Ophiothrix fragilis	hurdle	-4.409836811	4535.923301	-0.000972203	0.999224295
I(depth^2):inside_outsidein:Porifera	Porifera	beta	0.007797602	0.072357002	0.107765693	0.914181557
I(depth^2):inside_outsideout:Porifera	Porifera	beta	0.427642973	0.514593258	0.831031044	0.405956092
I(depth^2):inside_outsidein:H01_Porifera	Porifera	hurdle	0.037994039	0.140984549	0.269490804	0.787552018
I(depth^2):inside_outsideout:H01_Porifera	Porifera	hurdle	-0.477855871	0.442449535	-1.080023443	0.280131741
I(depth^2):inside_outsidein:Sagartia undata	Sagartia undata	beta	-0.132269486	0.075379669	-1.754710363	0.079308862
I(depth^2):inside_outsideout:Sagartia undata	Sagartia undata	beta	-0.251952818	0.298544392	-0.843937532	0.398704314
I(depth^2):inside_outsidein:H01_Sagartia undata	Sagartia undata	hurdle	-0.501118717	0.165120567	-3.034865538	0.002406429
I(depth^2):inside_outsideout:H01_Sagartia undata	Sagartia undata	hurdle	-0.822571977	0.425183869	-1.934626493	0.053036147
I(depth^2):inside_outsidein:Serpulidae	Serpulidae	beta	-0.087304805	0.056164034	-1.554461077	0.120074474
I(depth^2):inside_outsideout:Serpulidae	Serpulidae	beta	-0.111193717	0.203738681	-0.54576635	0.585226557
I(depth^2):inside_outsidein:H01_Serpulidae	Serpulidae	hurdle	-0.471883581	0.150737919	-3.130490225	0.001745148
I(depth^2):inside_outsideout:H01_Serpulidae	Serpulidae	hurdle	-0.095017351	0.269637276	-0.352389522	0.724546159
I(depth^2):inside_outsidein:unsettled area	unsettled area	beta	-0.22821234	0.057753511	-3.95148861	7.76666E-05
I(depth^2):inside_outsideout:unsettled area	unsettled area	beta	-0.125904957	0.118396785	-1.063415341	0.287593639
I(depth^2):inside_outsidein:H01_unsettled area	unsettled area	hurdle	-0.541254866	0.155516689	-3.480365164	0.000500731
I(depth^2):inside_outsideout:H01_unsettled area	unsettled area	hurdle	0.227657483	0.212346752	1.072102495	0.283673999
I(depth^2):inside_outsidein:Urticina sp.	Urticina sp.	beta	0.093433093	0.082258474	1.135847625	0.256020341
I(depth^2):inside_outsideout:Urticina sp.	Urticina sp.	beta	-0.101407013	0.095299728	-1.064085024	0.287290185
I(depth^2):inside_outsidein:H01_Urticina sp.	Urticina sp.	hurdle	0.92898114	0.166996289	5.562884947	2.65351E-08
I(depth^2):inside_outsideout:H01_Urticina sp.	Urticina sp.	hurdle	-0.173957539	0.208057564	-0.836102929	0.403097001
I(depth^3):inside_outsidein:Actiniaria	Actiniaria	beta	-0.008312442	0.043048334	-0.19309556	0.84688413
I(depth^3):inside_outsideout:Actiniaria	Actiniaria	beta	-0.042413735	0.07781845	-0.545034443	0.585729829
I(depth^3):inside_outsidein:H01_Actiniaria	Actiniaria	hurdle	0.226027522	0.13545623	1.668638808	0.095188983
I(depth^3):inside_outsideout:H01_Actiniaria	Actiniaria	hurdle	0.220125874	0.248387406	0.886219946	0.375499017
I(depth^3):inside_outsidein:Actinothoe sphyrodeta	Actinothoe sphyrodeta	beta	3.496998352	7.182462551	0.486880137	0.626343276
I(depth^3):inside_outsideout:Actinothoe sphyrodeta	Actinothoe sphyrodeta	beta	-0.105053061	0.135440813	-0.775638141	0.437962674
I(depth^3):inside_outsidein:H01_Actinothoe sphyrodeta	Actinothoe sphyrodeta	hurdle	0.256340963	6.222909392	0.041193106	0.96714195
I(depth^3):inside_outsideout:H01_Actinothoe sphyrodeta	Actinothoe sphyrodeta	hurdle	0.352759553	0.242074687	1.457234365	0.145051697
I(depth^3):inside_outsidein:Amphipoda	Amphipoda	beta	-0.124031404	0.056535603	-2.19386363	0.028245215
I(depth^3):inside_outsideout:Amphipoda	Amphipoda	beta	0.170237932	0.082875464	2.054141526	0.039961996
I(depth^3):inside_outsidein:H01_Amphipoda	Amphipoda	hurdle	-0.021391935	0.214625181	-0.099671131	0.920605421
I(depth^3):inside_outsideout:H01_Amphipoda	Amphipoda	hurdle	-3.019615903	3.136435861	-0.962753914	0.335671033
I(depth^3):inside_outsidein:Ascidiidae (colonial)	Ascidiidae (colonial)	beta	0.280364173	0.08416774	3.331016994	0.000865293
I(depth^3):inside_outsideout:Ascidiidae (colonial)	Ascidiidae (colonial)	beta	-0.118562108	0.165442088	-0.716638126	0.473597413
I(depth^3):inside_outsidein:H01_Ascidiidae (colonial)	Ascidiidae (colonial)	hurdle	0.162322183	0.189678812	0.855773933	0.392122837
I(depth^3):inside_outsideout:H01_Ascidiidae (colonial)	Ascidiidae (colonial)	hurdle	-0.374817275	0.333502268	-1.123882236	0.261062988
I(depth^3):inside_outsidein:Crepidula fornicata	Crepidula fornicata	beta	0.004172086	0.062157102	0.067121637	0.946484869
I(depth^3):inside_outsideout:Crepidula fornicata	Crepidula fornicata	beta	-0.100071898	0.111735282	-0.895615932	0.370457924
I(depth^3):inside_outsidein:H01_Crepidula fornicata	Crepidula fornicata	hurdle	0.104939905	0.180790005	0.580451919	0.561609902
I(depth^3):inside_outsideout:H01_Crepidula fornicata	Crepidula fornicata	hurdle	0.145925848	0.280248542	0.520701541	0.602574701
I(depth^3):inside_outsidein:Cylista elegans	Cylista elegans	beta	0.027949964	0.068289598	0.409285822	0.682329919
I(depth^3):inside_outsideout:Cylista elegans	Cylista elegans	beta	0.018280369	0.224437251	0.081449801	0.935084245
I(depth^3):inside_outsidein:H01_Cylista elegans	Cylista elegans	hurdle	0.266131324	0.159460677	1.668946404	0.095128002
I(depth^3):inside_outsideout:H01_Cylista elegans	Cylista elegans	hurdle	0.161432197	0.333153246	0.48455838	0.627989643
I(depth^3):inside_outsidein:Cylista sp.	Cylista sp.	beta	0.032458743	0.055288725	0.58707708	0.55715194
I(depth^3):inside_outsideout:Cylista sp.	Cylista sp.	beta	-0.011353615	0.130803673	-0.0867989	0.930831362
I(depth^3):inside_outsidein:H01_Cylista sp.	Cylista sp.	hurdle	-0.049418358	0.179927167	-0.274657567	0.783579334
I(depth^3):inside_outsideout:H01_Cylista sp.	Cylista sp.	hurdle	0.137063948	0.280501765	0.488638453	0.625097684
I(depth^3):inside_outsidein:Cylista troglodytes	Cylista troglodytes	beta	-0.141208083	0.075148143	-1.879062853	0.060235912
I(depth^3):inside_outsideout:Cylista troglodytes	Cylista troglodytes	beta	0.455447611	1.154411934	0.394527809	0.6931914
I(depth^3):inside_outsidein:H01_Cylista troglodytes	Cylista troglodytes	hurdle	-0.446059921	0.227815603	-1.9579867	0.050231573
I(depth^3):inside_outsideout:H01_Cylista troglodytes	Cylista troglodytes	hurdle	0.584632048	1.115899219	0.523911154	0.600340336
I(depth^3):inside_outsidein:Hydrozoa/Bryozoa	Hydrozoa/Bryozoa	beta	-0.089442845	0.183236901	-0.488126816	0.625460018
I(depth^3):inside_outsideout:Hydrozoa/Bryozoa	Hydrozoa/Bryozoa	beta	-0.010005455	0.273417931	-0.036593995	0.970808731
I(depth^3):inside_outsidein:H01_Hydrozoa/Bryozoa	Hydrozoa/Bryozoa	hurdle	1.24312836	0.490498481	2.534418367	0.011263417
I(depth^3):inside_outsideout:H01_Hydrozoa/Bryozoa	Hydrozoa/Bryozoa	hurdle	-0.60313666	0.428405348	-1.407864448	0.159171212
I(depth^3):inside_outsidein:Magallana gigas	Magallana gigas	beta	-1.032578131	0.434213661	-2.378041556	0.017404864
I(depth^3):inside_outsideout:Magallana gigas	Magallana gigas	beta	5.95043849	25.25348921	0.23562837	0.813721057
I(depth^3):inside_outsidein:H01_Magallana gigas	Magallana gigas	hurdle	-0.949491594	0.891876046	-1.064600399	0.287056799
I(depth^3):inside_outsideout:H01_Magallana gigas	Magallana gigas	hurdle	3.09093312	25.17503002	0.122777733	0.902283107
I(depth^3):inside_outsidein:Metridium senile	Metridium senile	beta	0.276695981	0.088691279	3.119765354	0.001809952
I(depth^3):inside_outsideout:Metridium senile	Metridium senile	beta	0.035445634	0.098033362	0.361567051	0.717675591
I(depth^3):inside_outsidein:H01_Metridium senile	Metridium senile	hurdle	0.229396915	0.148539071	1.544354045	0.122502586
I(depth^3):inside_outsideout:H01_Metridium senile	Metridium senile	hurdle	0.143260969	0.344287233	0.416108862	0.677330346
I(depth^3):inside_outsidein:Mytilus edulis	Mytilus edulis	beta	13.66396674	4.234644681	3.226709149	0.001252227
I(depth^3):inside_outsideout:Mytilus edulis	Mytilus edulis	beta	0.395506289	0.41897337	0.943989088	0.345175225
I(depth^3):inside_outsidein:H01_Mytilus edulis	Mytilus edulis	hurdle	1.230594833	32.5672399	0.03778628	0.969858084
I(depth^3):inside_outsideout:H01_Mytilus edulis	Mytilus edulis	hurdle	-0.141961046	0.438485729	-0.323752944	0.746125084
I(depth^3):inside_outsidein:Necora puber	Necora puber	beta	0.09804105	0.068870311	1.423560437	0.154573755
I(depth^3):inside_outsideout:Necora puber	Necora puber	beta	0.040708788	0.137624837	0.295795359	0.767386368
I(depth^3):inside_outsidein:H01_Necora puber	Necora puber	hurdle	0.147162179	0.208134624	0.707052849	0.479533636
I(depth^3):inside_outsideout:H01_Necora puber	Necora puber	hurdle	-0.001904551	0.300046792	-0.006347514	0.994935451
I(depth^3):inside_outsidein:Ophiothrix fragilis	Ophiothrix fragilis	beta	-0.005702886	0.104020412	-0.054824683	0.956278136
I(depth^3):inside_outsideout:Ophiothrix fragilis	Ophiothrix fragilis	beta	0	3.20396E-06	0	1
I(depth^3):inside_outsidein:H01_Ophiothrix fragilis	Ophiothrix fragilis	hurdle	-0.145312303	0.163504764	-0.888734369	0.374145855
I(depth^3):inside_outsideout:H01_Ophiothrix fragilis	Ophiothrix fragilis	hurdle	0.018184222	7428.396429	2.44793E-06	0.999998047
I(depth^3):inside_outsidein:Porifera	Porifera	beta	0.005295179	0.07000583	0.075639109	0.939706221
I(depth^3):inside_outsideout:Porifera	Porifera	beta	-0.09636981	0.43908665	-0.219477887	0.826277803
I(depth^3):inside_outsidein:H01_Porifera	Porifera	hurdle	0.085654707	0.146386469	0.585127212	0.558462183
I(depth^3):inside_outsideout:H01_Porifera	Porifera	hurdle	-0.160799007	0.454932818	-0.353456599	0.72374616
I(depth^3):inside_outsidein:Sagartia undata	Sagartia undata	beta	0.015951795	0.070342112	0.226774471	0.820599116
I(depth^3):inside_outsideout:Sagartia undata	Sagartia undata	beta	0.215624326	0.307922512	0.700255154	0.483767973
I(depth^3):inside_outsidein:H01_Sagartia undata	Sagartia undata	hurdle	-0.026168139	0.170631858	-0.153360219	0.878114214
I(depth^3):inside_outsideout:H01_Sagartia undata	Sagartia undata	hurdle	0.691172372	0.477406742	1.447764161	0.147683019
I(depth^3):inside_outsidein:Serpulidae	Serpulidae	beta	0.111624111	0.055259825	2.019986707	0.043384766
I(depth^3):inside_outsideout:Serpulidae	Serpulidae	beta	0.183541888	0.228550044	0.803070894	0.42193376
I(depth^3):inside_outsidein:H01_Serpulidae	Serpulidae	hurdle	0.092166923	0.154405604	0.596914365	0.550564556
I(depth^3):inside_outsideout:H01_Serpulidae	Serpulidae	hurdle	0.218150554	0.302042075	0.722252203	0.470139433
I(depth^3):inside_outsidein:unsettled area	unsettled area	beta	-0.094050178	0.061536347	-1.528367911	0.126421217
I(depth^3):inside_outsideout:unsettled area	unsettled area	beta	-0.033700201	0.127207345	-0.264923386	0.791068482
I(depth^3):inside_outsidein:H01_unsettled area	unsettled area	hurdle	-0.181050022	0.158959093	-1.138972418	0.254714658
I(depth^3):inside_outsideout:H01_unsettled area	unsettled area	hurdle	0.238668117	0.244135332	0.977605801	0.328269327
I(depth^3):inside_outsidein:Urticina sp.	Urticina sp.	beta	-0.114159113	0.076737261	-1.487662076	0.136840034
I(depth^3):inside_outsideout:Urticina sp.	Urticina sp.	beta	0.107228876	0.124547069	0.860950617	0.389265242
I(depth^3):inside_outsidein:H01_Urticina sp.	Urticina sp.	hurdle	-0.041450976	0.171935287	-0.24108475	0.809489432
I(depth^3):inside_outsideout:H01_Urticina sp.	Urticina sp.	hurdle	0.190221941	0.231150769	0.822934495	0.410545245
inside_outsideout:Actiniaria	Actiniaria	beta	0.018126949	0.103297145	0.175483541	0.860699703
inside_outsideout:H01_Actiniaria	Actiniaria	hurdle	0.325275057	0.349271545	0.931295611	0.351700672
inside_outsideout:Actinothoe sphyrodeta	Actinothoe sphyrodeta	beta	-3.715910578	13.15114442	-0.282554161	0.777518623
inside_outsideout:H01_Actinothoe sphyrodeta	Actinothoe sphyrodeta	hurdle	10.00897729	9.391777001	1.065717094	0.286551548
inside_outsideout:Amphipoda	Amphipoda	beta	1.608850314	0.13546765	11.87626949	1.57229E-32
inside_outsideout:H01_Amphipoda	Amphipoda	hurdle	6.215681879	4.33368393	1.434272083	0.151494634
inside_outsideout:Ascidiidae (colonial)	Ascidiidae (colonial)	beta	-1.291867778	0.206952544	-6.242338245	4.31077E-10
inside_outsideout:H01_Ascidiidae (colonial)	Ascidiidae (colonial)	hurdle	-1.14267659	0.502999241	-2.271726272	0.023103048
inside_outsideout:Crepidula fornicata	Crepidula fornicata	beta	-0.19844353	0.165673379	-1.197799743	0.230994987
inside_outsideout:H01_Crepidula fornicata	Crepidula fornicata	hurdle	1.49443777	0.401849655	3.71889773	0.000200094
inside_outsideout:Cylista elegans	Cylista elegans	beta	-0.144616885	0.222800084	-0.64908811	0.516281426
inside_outsideout:H01_Cylista elegans	Cylista elegans	hurdle	1.405939178	0.39647397	3.546107147	0.000390967
inside_outsideout:Cylista sp.	Cylista sp.	beta	0.04998505	0.186745164	0.267664497	0.78895758
inside_outsideout:H01_Cylista sp.	Cylista sp.	hurdle	0.192944085	0.439190724	0.439317303	0.660431638
inside_outsideout:Cylista troglodytes	Cylista troglodytes	beta	-0.43980428	0.272308605	-1.61509505	0.106290113
inside_outsideout:H01_Cylista troglodytes	Cylista troglodytes	hurdle	0.797539382	0.602799111	1.323059984	0.185815431
inside_outsideout:Hydrozoa/Bryozoa	Hydrozoa/Bryozoa	beta	0.386645813	0.417935987	0.925131659	0.354897427
inside_outsideout:H01_Hydrozoa/Bryozoa	Hydrozoa/Bryozoa	hurdle	0.048233394	0.602229179	0.080091426	0.936164542
inside_outsideout:Magallana gigas	Magallana gigas	beta	-4.888326326	59.68089075	-0.081907731	0.934720087
inside_outsideout:H01_Magallana gigas	Magallana gigas	hurdle	-24.44057232	57.47120987	-0.425266362	0.670642512
inside_outsideout:Metridium senile	Metridium senile	beta	0.259071585	0.146154214	1.772590594	0.076296572
inside_outsideout:H01_Metridium senile	Metridium senile	hurdle	3.288780626	0.546199484	6.021207863	1.7312E-09
inside_outsideout:Mytilus edulis	Mytilus edulis	beta	18.35814946	7.274004722	2.523802247	0.011609321
inside_outsideout:H01_Mytilus edulis	Mytilus edulis	hurdle	25.75004334	86.79484629	0.2966771	0.766713041
inside_outsideout:Necora puber	Necora puber	beta	-0.16191307	0.160066502	-1.011536255	0.311759838
inside_outsideout:H01_Necora puber	Necora puber	hurdle	0.497687882	0.430354455	1.156460391	0.247492892
inside_outsideout:Ophiothrix fragilis	Ophiothrix fragilis	beta	0	2.84634E-06	0	1
inside_outsideout:H01_Ophiothrix fragilis	Ophiothrix fragilis	hurdle	-16.04137018	898.3410093	-0.01785666	0.985753204
inside_outsideout:Porifera	Porifera	beta	-0.634561233	0.402511221	-1.576505699	0.114909306
inside_outsideout:H01_Porifera	Porifera	hurdle	-0.84638501	0.48570428	-1.74259327	0.081404686
inside_outsideout:Sagartia undata	Sagartia undata	beta	-0.17978236	0.225021086	-0.798957835	0.424314862
inside_outsideout:H01_Sagartia undata	Sagartia undata	hurdle	-1.11342631	0.443956047	-2.507965186	0.012142863
inside_outsideout:Serpulidae	Serpulidae	beta	-0.659526246	0.280207469	-2.353706876	0.018587262
inside_outsideout:H01_Serpulidae	Serpulidae	hurdle	-3.455285344	0.451414202	-7.654356756	1.94282E-14
inside_outsideout:unsettled area	unsettled area	beta	-1.072248647	0.191413219	-5.601748153	2.12201E-08
inside_outsideout:H01_unsettled area	unsettled area	hurdle	-3.349700675	0.425999579	-7.863154896	3.74577E-15
inside_outsideout:Urticina sp.	Urticina sp.	beta	-0.162616876	0.21742093	-0.747935702	0.454498942
inside_outsideout:H01_Urticina sp.	Urticina sp.	hurdle	1.946426348	0.418533302	4.650588951	3.30988E-06
